# Heteromeric amyloid filaments of ANXA11 and TDP-43 in FTLD-TDP Type C

**DOI:** 10.1101/2024.06.25.600403

**Authors:** Diana Arseni, Takashi Nonaka, Max H. Jacobsen, Alexey G. Murzin, Laura Cracco, Sew Y. Peak-Chew, Holly J. Garringer, Ito Kawakami, Hisaomi Suzuki, Misumoto Onaya, Yuko Saito, Shigeo Murayama, Changiz Geula, Ruben Vidal, Kathy L. Newell, Marsel Mesulam, Bernardino Ghetti, Masato Hasegawa, Benjamin Ryskeldi-Falcon

## Abstract

Neurodegenerative diseases are characterised by the abnormal filamentous assembly of specific proteins in the central nervous system^1^. Human genetic studies established a causal role for protein assembly in neurodegeneration^2^. However, the underlying molecular mechanisms remain largely unknown, which is limiting progress in developing clinical tools for these diseases. Recent advances in electron cryo-microscopy (cryo-EM) have enabled the structures of the protein filaments to be determined from patient brains^1^. All diseases studied to date have been characterised by the self-assembly of a single intracellular protein in homomeric amyloid filaments, including that of TAR DNA-binding protein 43 (TDP-43) in amyotrophic lateral sclerosis (ALS) and frontotemporal lobar degeneration with TDP-43 inclusions (FTLD-TDP) Types A and B^3,4^. Here, we used cryo-EM to determine filament structures from the brains of individuals with FTLD-TDP Type C, one of the most common forms of sporadic FTLD-TDP. Unexpectedly, the structures revealed that a second protein, annexin A11 (ANXA11), co-assembles with TDP-43 in heteromeric amyloid filaments. The ordered filament fold is formed by TDP-43 residues G282/284–N345 and ANXA11 residues L39–L74 from their respective low-complexity domains (LCDs). Regions of TDP-43 and ANXA11 previously implicated in protein-protein interactions form an extensive hydrophobic interface at the centre of the filament fold. Immunoblots of the filaments revealed that the majority of ANXA11 exists as a ∼22 kDa N-terminal fragment (NTF) lacking the annexin core domain. Immunohistochemistry of brain sections confirmed the co-localisation of ANXA11 and TDP-43 in inclusions, redefining the histopathology of FTLD-TDP Type C. This work establishes a central role for ANXA11 in FTLD-TDP Type C. The unprecedented formation of heteromeric amyloid filaments in human brain revises our understanding of amyloid assembly and may be of significance for the pathogenesis of neurodegenerative diseases.
