## Supplementary Data Table 1 for "Heteromeric amyloid filaments of ANXA11 and TDP-43 in FTLD-TDP Type C"

### Sheet: ANXA11
ANXA11
*yellow highlighting indicates squences within the ordered filament fold of this protein
Peptide	Individual 1	Individual 2	Individual 4
24 (W)GGAAYPPPPSMPPIGLDNVATY(A) 48	1	1	1
46 (Y)AGQFNQDYLSGM(A) 60	2	3	7
46 (Y)AGQFNQDYLSGMAA(N) 63			1
46 (Y)AGQFNQDYLSGMAANM(S) 65		5	5
46 (Y)AGQFNQDYLSGMAANMSGT(F) 67
46 (Y)AGQFNQDYLSGmAANMSGTF(G) 68	9	4	14
55 (L)SGMAANMSGTF(G) 68			1
58 (M)AANMSGTF(G) 68	1		1
66 (F)GGANMPNLYPGAPGAGYPPVPPGGF(G) 93			1
189 (F)GSRGTITDAPGFDPLRD(A) 208			2
214 (M)KGFGTDEQAIIDCL(G) 230			1
247 (Y)GKDLIKDLKSEL(S) 261			1
255 (L)KSELSGNFEKTIL(A) 270			1
268 (L)ALMKTPVLF(D) 279
319 (F)KKTLEEAIRSDTSGHF(Q) 337	2	2	1
339 (L)ISLSQGNRDESTN(V) 353
339 (L)ISLSQGNRDESTNVDM(S) 355	1		1
339 (L)ISLSQGNRDESTNVDMSLAQRD(A) 360	1
339 (L)ISLSQGNrDESTNVDMSLAqRDAQEL(Y) 364	1
339 (L)ISLSQGNRDESTNVDMSLAQRDAQELY(A) 365	2	4	2
342 (L)SQGNRDESTNVDMSLAQRDAQELY(A) 365		1	1
355 (M)SLAQRDAQELY(A) 365	1		1
366 (Y)AAGENRLGTDESKF(N) 371	1		1
430 (L)KNTPAFF(A) 439		1	1
459 (M)VSRSETDLLDIRSEY(K) 476		1
483 (Y)HDISGDTSGDY(R) 496	1		1
483 (Y)HDISGDTSGDYRKILL(K) 500	1

### Sheet: TDP-43
TDP-43
*yellow highlighting indicates squences within the ordered filament fold of this protein
Peptide	Individual 1	Individual 2	Individual 4
5 (Y)IRVTEDENDEPIEIPSEDDGTVL(L) 30	2		2
5 (Y)IRVTEDENDEPIEIPSEDDGTVLL(S) 31
28 (L)LSTVTAQFPGACGL(R) 44
29 (L)STVTAQFPGACGL(R) 44
44 (Y)RNPVSQCM(R) 54	1	2	2
52 (M)RGVRLVEGILHAPDAGW(G) 72	1
62 (L)HAPDAGWGNLVY(V) 76	1	1
74 (Y)VVNYPKDNKRKMDETDASSAVKVK(R) 100
98 (K)RAVQKTSDLIVL(G) 112	2	2	2
102 (Q)KTSDLIVL(G) 112		1	1
102 (Q)KTSDLIVLGLPW(K) 116	1
114 (W)KTTEQDLKEY(F) 126	2	4	2
114 (W)KTTEQDLKEYF(S) 127		2
132 (L)MVQVKKDLKTGH(S) 146		2
132 (L)MVQVKKDLKTGHSKGF(G) 150	10	6	3
133 (M)VQVKKDLKTGHSKGF(G) 150	8	6	3
148 (F)GFVRFTEYETQVKVM(S) 165	4	2	4
150 (F)VRFTEYETQVKVM(S) 165
153 (F)TEYETQVKVM(S) 165		1
156 (Y)ETQVKVM(S) 165		1	1
163 (M)SQRHMIDGRW(C) 175
173 (W)CDCKLPNSKQSQDEPL(R) 191
173 (W)CDCKLPNSKQSQDEPLRSRKVF(V) 187
176 (C)KLPNSKQSQDEPL(R) 191			1
194 (V)FVGRCTEDMTEDELREF(F) 213	1		2
194 (V)FVGRCTEDMTEDELREFF(S) 214
195 (F)VGRCTEDMTEDELREF(F) 213	1	3	3
195 (F)VGRCTEDMTEDELREFF(S) 214	1	5	4
196 (V)GRCTEDMTEDELREF(F) 213			1
196 (V)GRCTEDMTEDELREFF(S) 214			3
197 (G)RCTEDMTEDELREF(F) 213	1	1	2
197 (G)RcTEDMTEDELREFF(S) 214	1	1	3
201 (E)DMTEDELREF(F) 213			1
202 (D)MTEDELREF(F) 213			1
211 (F)FSQYGDVMDVF(I) 224	1	2	1
211 (F)FSQYGDVMDVFIPKPF(R) 229	3	2	3
212 (F)SQYGDVMDVF(I) 224		1	2
212 (F)SQYGDVMDVFIPKPF(R) 229	3		1
215 (Y)GDVMDVFIPKPF(R) 229	3	2	1
217 (D)VMDVFIPKPF(R) 229	2		2
219 (M)DVFIPKPF(R) 229			1
220 (D)VFIPKPF(R) 229	1
230 (F)AFVTFADDQIAQ(S) 244		1	1
230 (F)AFVTFADDQIAQSL(C) 247		2	2
232 (F)VTFADDQIAQSL(C) 247		1	1
235 (F)ADDQIAQSL(C) 247		1	2
235 (F)ADDQIAQSLCGEDLIIK(G) 243		6	1
235 (F)ADDQIAQSLCGEDLIIKGISVH(I) 248	4		6
235 (F)ADDQIAQSLCGEDLIIKGISVHISNAEPKHN(S) 257	1
244 (L)CGEDLIIKGISVH(I) 259	2	4	7
244 (L)CGEDLIIKGISVHIS(N) 261	1	2	3
249 (L)IIKGISVH(I) 259			1
257 (H)ISNAEPKHNSNRQL(E) 273	2	4	6
271 (L)ERSGRFGGNPGGFGNQGGF(G) 292	1		1
273 (R)SGRFGGNPGGFGNQGGF(G) 292	2
277 (F)GGNPGGFGNQGGF(G) 292	2	2	1
277 (F)GGNPGGFGNQGGFGNSR(G) 296	1
277 (F)GGNPGGFGNQGGFGNSRGGGAGL(G) 302	1	1	1
277 (F)GGNPGGFGNQGGFGNSRGGGAGLGNNQGSNMGGGM(N) 314	1		7
277 (F)GGNPGGFGNQGGFGNSRGGGAGLGNNQGSNMGGGMNF(G) 315	5	4
280 (N)PGGFGNQGGF(G) 292	2	2	2
280 (N)PGGFGNQGGFGNSRGGGAGL(G) 301	1
280 (N)PGGFGNQGGFGNSRGGGAGLGNNQGSNMGGGMNF(G) 316	3	1	2
284 (F)GNQGGFGNSRGGGAGLGNNQGSNMGGGMNF(G) 316	2	1
284 (F)GNQGGFGNSRGGGAGLGNNQGSNMGGGMNFGAF(S) 319	2	1	1
287 (Q)GGFGNSRGGGAGLGNNQGSNMGGGMNF(G) 316	1
290 (F)GNSRGGGAGLGNNQGSNM(G) 310	2	1	1
290 (F)GNSRGGGAGLGNNQGSNMGGGM(N) 314		3	3
290 (F)GNSRGGGAGLGNNQGSNMGGGMNF(G) 316	12	19	19
290 (F)GNSRGGGAGLGNNQGSNMGGGMNFGAF(S) 319		13
290 (F)GNSRGGGAGLGNNQGSNMGGGMNFGAFSINPAMMA(A) 327	3	2
290 (F)GNSRGGGAGLGNNQGSNMGGGMNFGAFSINPAMMAAAQAA(L) 333		1
292 (N)SRGGGAGLGNNQGSNMGGGMNF(G) 316		2	1
292 (N)SRGGGAGLGNNQGSNMGGGMNFGAF(S) 319	12	1	1
300 (L)GNNQGSNMGGGMNFGAF(S) 319			1
317 (F)SINPAMM(A) 326		2	2
317 (F)SINPAMMAAAQ(A) 340	1
317 (F)SINPAMMAAAQAALQ(S) 343	3
317 (F)SINPAMMAAAQAAL(Q) 342	2
317 (F)SINPAMMAAAQAALQSSW(G) 346	5
324 (M)AAAQAALQSSW(G) 337	6	4	11
335 (W)GMMGMLASQQNQSGPSGNNQNQGNMQREPN(Q) 367	2
335 (W)GMMGMLASQQNQSGPSGNNQNQGNMQREPNQAF(G) 370	5		1
335 (W)GMMGMLASQQNQSGPSGNNQNQGNMQREPNQAFGSGNNSY(S) 377	1
338 (M)GMLASQQNQSGPSGNNQNQGNMQREPNQAF(G) 370		1	1
340 (M)LASQQNQSGPSGNNQNQGNMQREPNQAF(G) 370	1	4	4
340 (M)LASQQNQSGPSGNNQNQGNMQREPNQAFGSGNNSY(S) 377	2	1	1
341 (L)ASQQNQSGPSGNNQNQGNM(Q) 362		2	2
341 (L)ASQQNQSGPSGNNQNQGNMQR(E) 364		3
341 (L)ASQQNqSGPSGNNQNQGNMQREPN(Q) 367			1
341 (L)ASQQNQSGPSGNNQNQGNMQREPNQAF(G) 370		2	4
341 (L)ASQQNQSGPSGNNQNQGNMQREPNQAFGSGNNSY(S) 377
360 (M)QREPNQAFGSGNNSY(S) 377		2
375 (Y)SGSNSGAAIGW(G) 388			1
386 (W)GSASNAGSGSGFNGGFGSSMDSKSSGW(G) 415	6	6	6
386 (W)GSASNAGSGSGFNGGFGSSMDSKSSGWGM(-) 416	1
398 (F)NGGFGSSMDSKSSGW(G) 415	1	3	3

### Sheet: TMEM106B
TMEM106B
*yellow highlighting indicates squences within the ordered filament fold of this protein
Peptide	Individual 1	Individual 2	Individual 4
120 (R)SIDVKYIGVKSAY(V) 135	5
126 (Y)IGVKSAYVSY(D) 138	4
126 (Y)IGVKSAYVSYDVQ(K) 141	3
133 (Y)VSYDVQKRTIY(L) 146	2	1
133 (Y)VSYDVQKRTIYL(N) 147
136 (Y)DVQKRTIY(L) 146	1	1
172 (F)SKTVIGKARL(N) 184	1	1
172 (F)SKTVIGKARLN(N) 185	3
189 (G)PLDMKQIDY(T) 200	1
191 (L)DMKQIDY(T) 200	5
198 (Y)TVPTVIAEEMSY(M) 212	1
217 (L)ISIKVHNIVL(M) 229	2
217 (L)ISIKVHNIVLM(M) 230	2	1
227 (L)MMQVTVTTTY(F) 239	2
236 (T)YFGHSEQISQERY(Q) 241	1
237 (Y)FGHSEQISQE(R) 249	1
237 (Y)FGHSEQISQER(Y) 250	6
237 (Y)FGHSEQISQERY(Q) 251	7	2
237 (Y)FGHSEQISQERYQ(Y) 252	5
237 (Y)FGHSEQISQERYQY(V) 253	4
237 (Y)FGHSEQISQERYQYVDCG(R) 257	1
238 (F)GHSEQISQERY(Q) 251	6	1
238 (F)GHSEQISQERYQY(V) 253	1
249 (Y)QYVDCGRN(T) 259
249 (Y)QYVDCGRNT(T) 260	1	1
249 (Y)QYVDCGRNTT(Y) 261	2

### Sheet: Tau
Tau
*yellow highlighting indicates squences within the ordered filament fold of this protein
Peptide	Individual 1	Individual 2	Individual 4
310 (Y)KPVDLSKVTSKCGSL(G) 326	1		1
324 (L)GNIHHKPGGGQVEVKSEKL(D) 345		1
394 (Y)KSPVVSGDTSPRHL(S) 410		1

### Sheet: APP
APP
*yellow highlighting indicates squences within the ordered filament fold of this protein
Peptide	Individual 1	Individual 2	Individual 4
672 (M)DAEFRHDSGY(E) 684
672 (M)DAEFRHDSGYEVHHQKL(V) 691		9
672 (M)DAEFRHDSGYEVHHQKLVF(F) 693
673 (D)AEFRHDSGY(E) 684
673 (D)AEFRHDSGYEVHHQKL(V) 691		3
673 (D)AEFRHDSGYEVHHQKLVF(F) 693
674 (A)EFRHDSGYEVHHQKL(V) 691		9
674 (A)EFRHDSGYEVHHQKLVF(F) 693
675 (E)FRHDSGY(E) 684
675 (E)FRHDSGYEVHHQKL(V) 691		49	2
675 (E)FRHDSGYEVHHQKLVF(F) 693		3
676 (F)RHDSGYEVH(H) 687
676 (F)RHDSGYEVHHQ(K) 689
676 (F)RHDSGYEVHHQKL(V) 691		15	6
676 (F)RHDSGYEVHHQKLV(F) 692
676 (F)RHDSGYEVHHQKLVF(F) 693		20	2
676 (F)RHDSGYEVHHQKL(V) 691		2
677 (R)HDSGYEVHHQKLVF(F) 693
678 (H)DSGYEVHHQKL(V) 691		4
678 (H)DSGYEVHHqKLVF(F) 693		2
678 (H)DSGYEVHHqKLVFF(A) 694		1
679 (D)SGYEVHHQKL(V) 691
679 (D)SGYEVHHqKLVF(F) 693		2
680 (S)GYEVHHQKLVF(F) 693		3
681 (G)YEVHHQKLVF(F) 693		3
682 (Y)EVHHQKLVF(F) 693		5
682 (Y)EVHHQKLVFF(A) 694
682 (Y)EVHHQKLVFFAEDVGSNKGAIIGL(M) 699
687 (Q)KLVFFAEDVGSNKGAIIGL(M) 699
689 (L)VFFAEDVGSN(K) 701
689 (L)VFFAEDVGSNK(G) 702		2
689 (L)VFFAEDVGSNKGAII(G) 706		1
689 (L)VFFAEDVGSNKGAIIG(L) 707
689 (L)VFFAEDVGSNKGAIIGL(M) 708		9	1
689 (L)VFFAEDVGSNKGAIIGLM(V) 709		27	2
689 (L)VFFAEDVGSNKGAIIGLMVGGVVIA(T) 716		3
691 (F)FAEDVGSNK(G) 702		1
691 (F)FAEDVGSNKG(A) 703
691 (F)FAEDVGSNKGAII(G) 706		1
691 (F)FAEDVGSNKGAIIG(L) 707
691 (F)FAEDVGSNKGAIIGL(M) 708		15	1
691 (F)FAEDVGSNKGAIIGLM(V) 709		60	1
691 (F)FAEDVGSNKGAIIGLMV(G) 710
691 (F)FAEDVGSNKGAIIGLMVGGVV(I) 714
691 (F)FAEDVGSNKGAIIGLMVGGVVIA(T) 717		8
692 (F)AEDVGSNKGAIIGL(M) 708		5
692 (F)AEDVGSNKGAIIGLM(V) 709		17
692 (F)AEDVGSNKGAIIGLMVGGVVIA(T) 716
706 (L)MVGGVVIA(T) 716

### Sheet: Cit and Met R293 TDP-43
Cit/MetR293 TDP-43
Peptide	Individual 1	Individual 2	Individual 4
290 (F)GNS[metR]GGGAGLGNNQGSNMGGGMNF(G) 316	1		1
290 (F)GNS[citR]GGGAGLGNNQGSNMGGGMNF(G) 316			1
290 (F)GNS[metR]GGGAGLGNNQGSNMGGGMNFGAF(S) 319			1
290 (F)GNS[citR]GGGAGLGNNQGSNMGGGMNFGAF(S) 319			1
